# MirGeneDB 3.0: Improved taxonomic sampling, uniform nomenclature of novel conserved microRNA families, and updated covariance models

**DOI:** 10.1101/2024.09.27.615356

**Authors:** Alexander W. Clarke, Eirik Høye, Anju Angelina Hembrom, Vanessa Molin Paynter, Jakob Vinther, Łukasz Wyrożemski, Inna Biryukova, Alessandro Formaggioni, Vladimir Ovchinnikov, Holger Herlyn, Alexandra Pierce, Charles Wu, Morteza Aslanzadeh, Jeanne Cheneby, Pedro Martinez, Marc R. Friedländer, Eivind Hovig, Michael Hackenberg, Sinan Uğur Umu, Morten Johansen, Kevin J. Peterson, Bastian Fromm

**Author notes:** contributed equally (Alexander W. Clarke, Eirik Høye). corresponding authors &. University of Georgia, Athens, GA, USA.

## Abstract

We present a major update of MirGeneDB (3.0), the manually curated animal microRNA gene database. Beyond moving to a new server and the creation of a computational mirror, we have expanded the database with the addition of 33 invertebrate species, including representatives of 5 previously unsampled phyla, and 6 mammal species. MirGeneDB now contains entries for 21, 822 microRNA genes (5, 160 of these from the new species) belonging to 1743 microRNA families. The inclusion of these new species allowed us to refine both the evolutionary node of appearance of a number of microRNA genes/families, as well as MirGeneDB’s phylogenetically informed nomenclature system. Updated covariance models of all microRNA families, along with all smallRNA read data are now downloadable. These enhanced annotations will allow researchers to analyze microRNA properties such as secondary structure and features of their biogenesis within a robust phylogenetic context and without the database plagued with numerous false positives and false negatives. In light of these improvements, MirGeneDB 3.0 will assume the responsibility for naming conserved novel metazoan microRNAs. MirGeneDB is part of RNAcentral and Elixir Norway, and is publicly and freely available at master.cloud.mirgenedb.org.

**Key Points:**

1. Major update to the manually curated and uniformly named microRNA gene database MirGeneDB
2. 114 animal species, >1700 microRNA families and ∼20 000 genes searchable, browsable and downloadable
3. New features to download all smallRNA read data and updated covariance models for each family
