## Supplementary material for "MirGeneDB 3.0: Improved taxonomic sampling, uniform nomenclature of novel conserved microRNA families, and updated covariance models": SuppTable1

A.aegypti	MIR-11893
A.aegypti	MIR-11895
A.aegypti	MIR-11899
A.aegypti	MIR-11900
A.aegypti	MIR-11911
A.aegypti	MIR-2941
A.carolinensis	MIR-5396
A.carolinensis	MIR-5397
A.carolinensis	MIR-5399
A.carolinensis	MIR-5402
A.carolinensis	MIR-5405
A.carolinensis	MIR-5406
A.carolinensis	MIR-5407
A.carolinensis	MIR-5408
A.carolinensis	MIR-5412
A.carolinensis	MIR-5417
A.carolinensis	MIR-5426
A.carolinensis	MIR-5435
A.carolinensis	MIR-5436
A.carolinensis	MIR-5452
A.carolinensis	MIR-9572
A.carolinensis	MIR-9573
A.carolinensis	MIR-9574
A.carolinensis	MIR-9576
A.digitifera	Adi-NOVEL-1
A.digitifera	Adi-NOVEL-10
A.digitifera	Adi-NOVEL-11
A.digitifera	Adi-NOVEL-12
A.digitifera	Adi-NOVEL-2
A.digitifera	Adi-NOVEL-3
A.digitifera	Adi-NOVEL-4
A.digitifera	Adi-NOVEL-5
A.digitifera	Adi-NOVEL-6
A.digitifera	Adi-NOVEL-7
A.digitifera	Adi-NOVEL-8
A.digitifera	Adi-NOVEL-9
A.gambiae	Aga-NOVEL-1
A.gambiae	MIR-10355
A.gambiae	MIR-10378
A.mississippiensis	MIR-9598
A.mississippiensis	MIR-9599
A.mississippiensis	MIR-9600
A.mississippiensis	MIR-9602
A.mississippiensis	MIR-9603
A.mississippiensis	MIR-9605
A.mississippiensis	MIR-9606
A.mississippiensis	MIR-9607
A.mississippiensis	MIR-9613
A.suum	Asu-NOVEL-2
A.suum	Asu-NOVEL-3
A.suum	Asu-NOVEL-7
A.suum	Asu-NOVEL-8
A.suum	MIR-5342
A.suum	MIR-5345
A.suum	MIR-5347
A.suum	MIR-5350
A.suum	MIR-5353
A.suum	MIR-5355
A.suum	MIR-5357
A.suum	MIR-5359
A.suum	MIR-5360
A.suum	MIR-5361
A.suum	MIR-5363
A.suum	MIR-5364
A.vaga	Ava-NOVEL-10
A.vaga	Ava-NOVEL-11
A.vaga	Ava-NOVEL-12
A.vaga	Ava-NOVEL-13
A.vaga	Ava-NOVEL-14
A.vaga	Ava-NOVEL-15
A.vaga	Ava-NOVEL-16
A.vaga	Ava-NOVEL-17
A.vaga	Ava-NOVEL-7
A.vaga	Ava-NOVEL-8
A.vaga	Ava-NOVEL-9
Acanthomorpha	MIR-8160
Acoela	MIR-12497
Actinernussp.	Asp-NOVEL-1
Actinernussp.	Asp-NOVEL-2
Actinernussp.	Asp-NOVEL-3
Actinernussp.	Asp-NOVEL-4
Actinernussp.	Asp-NOVEL-5
Actinernussp.	Asp-NOVEL-6
Actinernussp.	Asp-NOVEL-7
Aculifera	MIR-12590
Ambulacraria	MIR-2006
Ambulacraria	MIR-2007
Ambulacraria	MIR-2008
Ambulacraria	MIR-2009
Ambulacraria	MIR-2011
Ambulacraria	MIR-2012
Amniota	MIR-1397
Amniota	MIR-1416
Amniota	MIR-490
Amphibia	MIR-12477
Amphibia	MIR-12609
Anenthemonae	MIR-2026
Anenthemonae	MIR-2028
Anenthemonae	MIR-2029
Anenthemonae	MIR-2037
Annelida	MIR-1995
Annelida	MIR-2692
Aparaglossata	MIR-970
Aparaglossata	MIR-989
Archosauria	MIR-1641
Arthropoda	IAB-4
Arthropoda	MIR-275
Arthropoda	MIR-276
Australidelphia	MIR-12469
Australidelphia	MIR-12470
Australidelphia	MIR-12471
Australidelphia	MIR-12472
Australidelphia	MIR-12473
Australidelphia	MIR-12474
Australidelphia	MIR-12475
Australidelphia	MIR-12476
Autobranchia	MIR-12589
B.floridae	MIR-4881
B.germanica	Bge-NOVEL-1
B.germanica	Bge-NOVEL-10
B.germanica	Bge-NOVEL-11
B.germanica	Bge-NOVEL-12
B.germanica	Bge-NOVEL-13
B.germanica	Bge-NOVEL-14
B.germanica	Bge-NOVEL-15
B.germanica	Bge-NOVEL-17
B.germanica	Bge-NOVEL-18
B.germanica	Bge-NOVEL-19
B.germanica	Bge-NOVEL-2
B.germanica	Bge-NOVEL-20
B.germanica	Bge-NOVEL-21
B.germanica	Bge-NOVEL-22
B.germanica	Bge-NOVEL-23
B.germanica	Bge-NOVEL-24
B.germanica	Bge-NOVEL-25
B.germanica	Bge-NOVEL-3
B.germanica	Bge-NOVEL-4
B.germanica	Bge-NOVEL-5
B.germanica	Bge-NOVEL-6
B.germanica	Bge-NOVEL-7
B.germanica	Bge-NOVEL-8
B.germanica	Bge-NOVEL-9
B.lanceolatum	Bla-NOVEL-10
B.lanceolatum	Bla-NOVEL-11
B.lanceolatum	Bla-NOVEL-12
B.lanceolatum	Bla-NOVEL-7
B.lanceolatum	Bla-NOVEL-8
B.lanceolatum	Bla-NOVEL-9
B.taurus	BTA-NOVEL-1
B.taurus	BTA-NOVEL-2
B.taurus	MIR-10182
B.taurus	MIR-11968
B.taurus	MIR-11989
B.taurus	MIR-11995
B.taurus	MIR-2285
B.taurus	MIR-2299
B.taurus	MIR-2313
B.taurus	MIR-2320
B.taurus	MIR-2328
B.taurus	MIR-2330
B.taurus	MIR-2331
B.taurus	MIR-2336
B.taurus	MIR-2367
B.taurus	MIR-2373
B.taurus	MIR-2382
B.taurus	MIR-2388
B.taurus	MIR-2408
B.taurus	MIR-2461
B.taurus	MIR-2468
B.taurus	MIR-2471
B.taurus	MIR-2475
B.taurus	MIR-3431
B.taurus	MIR-3432
B.taurus	MIR-3660
B.taurus	MIR-3957
B.taurus	MIR-6525
B.taurus	MIR-7858
B.taurus	MIR-7859
B.taurus	MIR-7861
B.taurus	MIR-7862
Bilateria	LET-7
Bilateria	MIR-1
Bilateria	MIR-103
Bilateria	MIR-124
Bilateria	MIR-133
Bilateria	MIR-137
Bilateria	MIR-153
Bilateria	MIR-184
Bilateria	MIR-190
Bilateria	MIR-193
Bilateria	MIR-2001
Bilateria	MIR-210
Bilateria	MIR-216
Bilateria	MIR-219
Bilateria	MIR-22
Bilateria	MIR-242
Bilateria	MIR-252
Bilateria	MIR-278
Bilateria	MIR-281
Bilateria	MIR-29
Bilateria	MIR-31
Bilateria	MIR-315
Bilateria	MIR-33
Bilateria	MIR-34
Bilateria	MIR-375
Bilateria	MIR-7
Bilateria	MIR-71
Bilateria	MIR-76
Bilateria	MIR-8
Bilateria	MIR-9
Bilateria	MIR-92
Bilateria	MIR-96
Boreoeutheria	MIR-1180
Boreoeutheria	MIR-2387
Boreoeutheria	MIR-370
Boreoeutheria	MIR-770
Boreoeutheria	MIR-872
Brachionus	MIR-12599
Brachionus	MIR-12600
Brachionus	MIR-12601
Brachionus	MIR-12602
Branchiostoma	MIR-12489
Branchiostoma	MIR-12490
Branchiostoma	MIR-12491
Branchiostoma	MIR-12492
Branchiostoma	MIR-12493
Branchiostoma	MIR-12494
Branchiostoma	MIR-2056
Branchiostoma	MIR-2057
Branchiostoma	MIR-2058
Branchiostoma	MIR-2061
Branchiostoma	MIR-2062
Branchiostoma	MIR-2068
Branchiostoma	MIR-2070
Branchiostoma	MIR-2071
Branchiostoma	MIR-2072
Branchiostoma	MIR-2076
Branchiostoma	MIR-4857
Branchiostoma	MIR-4859
Branchiostoma	MIR-4860
Branchiostoma	MIR-4861
Branchiostoma	MIR-4862
Branchiostoma	MIR-4863
Branchiostoma	MIR-4864
Branchiostoma	MIR-4865
Branchiostoma	MIR-4866
Branchiostoma	MIR-4868
Branchiostoma	MIR-4869
Branchiostoma	MIR-4871
Branchiostoma	MIR-4872
Branchiostoma	MIR-4873
Branchiostoma	MIR-4874
Branchiostoma	MIR-4876
Branchiostoma	MIR-4879
Branchiostoma	MIR-4880
Branchiostoma	MIR-4886
Branchiostoma	MIR-4887
Branchiostoma	MIR-4888
Branchiostoma	MIR-4891
C.briggsae	Cbr-NOVEL-1
C.briggsae	Cbr-NOVEL-2
C.briggsae	Cbr-NOVEL-3
C.briggsae	Cbr-NOVEL-4
C.briggsae	Cbr-NOVEL-5
C.briggsae	Cbr-NOVEL-6
C.briggsae	MIR-2222
C.briggsae	MIR-2231
C.briggsae	MIR-7579
C.briggsae	MIR-7580
C.briggsae	MIR-7583
C.briggsae	MIR-7584
C.briggsae	MIR-7585
C.briggsae	MIR-7586
C.briggsae	MIR-7587
C.briggsae	MIR-7588
C.briggsae	MIR-7589
C.briggsae	MIR-7590
C.briggsae	MIR-7591
C.briggsae	MIR-7593
C.briggsae	MIR-7594
C.briggsae	MIR-7595
C.briggsae	MIR-7596
C.elegans	MIR-1819
C.elegans	MIR-1821
C.elegans	MIR-1823
C.elegans	MIR-1829
C.elegans	MIR-1830
C.elegans	MIR-1832
C.elegans	MIR-2208
C.elegans	MIR-2210
C.elegans	MIR-2218
C.elegans	MIR-2221
C.elegans	MIR-229
C.elegans	MIR-243
C.elegans	MIR-2953
C.elegans	MIR-4806
C.elegans	MIR-4808
C.elegans	MIR-4814
C.elegans	MIR-5594
C.elegans	MIR-59
C.elegans	MIR-63
C.elegans	MIR-792
C.elegans	MIR-794
C.elegans	MIR-796
C.elegans	MIR-799
C.elegans	MIR-800
C.familiaris	Cfa-NOVEL-10
C.familiaris	Cfa-NOVEL-11
C.familiaris	Cfa-NOVEL-12
C.familiaris	Cfa-NOVEL-13
C.familiaris	Cfa-NOVEL-14
C.familiaris	Cfa-NOVEL-15
C.familiaris	Cfa-NOVEL-16
C.familiaris	Cfa-NOVEL-17
C.familiaris	Cfa-NOVEL-18
C.familiaris	Cfa-NOVEL-2
C.familiaris	Cfa-NOVEL-21
C.familiaris	Cfa-NOVEL-22
C.familiaris	Cfa-NOVEL-23
C.familiaris	Cfa-NOVEL-24
C.familiaris	Cfa-NOVEL-3
C.familiaris	Cfa-NOVEL-4
C.familiaris	Cfa-NOVEL-5
C.familiaris	Cfa-NOVEL-6
C.familiaris	Cfa-NOVEL-7
C.familiaris	Cfa-NOVEL-8
C.familiaris	Cfa-NOVEL-9
C.familiaris	MIR-1835
C.familiaris	MIR-1838
C.familiaris	MIR-1840
C.familiaris	MIR-1844
C.familiaris	MIR-8859
C.familiaris	MIR-8902
C.familiaris	MIR-8908
C.gigas	Mgi-NOVEL-2
C.gigas	Mgi-NOVEL-3
C.gigas	Mgi-NOVEL-4
C.gigas	Mgi-NOVEL-5
C.gigas	Mgi-NOVEL-6
C.gigas	Mgi-NOVEL-7
C.gigas	Mgi-NOVEL-8
C.intestinalis	Cin-NOVEL-1
C.intestinalis	MIR-1495
C.intestinalis	MIR-1497
C.intestinalis	MIR-1502
C.intestinalis	MIR-3598
C.intestinalis	MIR-4010
C.intestinalis	MIR-4011
C.intestinalis	MIR-4013
C.intestinalis	MIR-4014
C.intestinalis	MIR-4015
C.intestinalis	MIR-4017
C.intestinalis	MIR-4018
C.intestinalis	MIR-4029
C.intestinalis	MIR-4030
C.intestinalis	MIR-4031
C.intestinalis	MIR-4034
C.intestinalis	MIR-4036
C.intestinalis	MIR-4037
C.intestinalis	MIR-4040
C.intestinalis	MIR-4043
C.intestinalis	MIR-4044
C.intestinalis	MIR-4045
C.intestinalis	MIR-4046
C.intestinalis	MIR-4047
C.intestinalis	MIR-4048
C.intestinalis	MIR-4050
C.intestinalis	MIR-4052
C.intestinalis	MIR-4053
C.intestinalis	MIR-4054
C.intestinalis	MIR-4055
C.intestinalis	MIR-4060
C.intestinalis	MIR-4061
C.intestinalis	MIR-4062
C.intestinalis	MIR-4063
C.intestinalis	MIR-4065
C.intestinalis	MIR-4067
C.intestinalis	MIR-4070
C.intestinalis	MIR-4071
C.intestinalis	MIR-4073
C.intestinalis	MIR-4076
C.intestinalis	MIR-4078
C.intestinalis	MIR-4079
C.intestinalis	MIR-4081
C.intestinalis	MIR-4085
C.intestinalis	MIR-4086
C.intestinalis	MIR-4093
C.intestinalis	MIR-4127
C.intestinalis	MIR-5600
C.jacchus	Cja-NOVEL-1
C.livia	MIR-9616
C.livia	MIR-9621
C.livia	MIR-9622
C.livia	MIR-9623
C.livia	MIR-9625
C.livia	MIR-9627
C.livia	MIR-9631
C.livia	MIR-9633
C.livia	MIR-9634
C.livia	MIR-9636
C.livia	MIR-9640
C.livia	MIR-9643
C.livia	MIR-9644
C.livia	MIR-9646
C.livia	MIR-9648
C.milii	CMI-NOVEL-10
C.milii	CMI-NOVEL-11
C.milii	CMI-NOVEL-12
C.milii	CMI-NOVEL-13
C.milii	CMI-NOVEL-14
C.milii	CMI-NOVEL-15
C.milii	CMI-NOVEL-16
C.milii	CMI-NOVEL-17
C.milii	CMI-NOVEL-18
C.milii	CMI-NOVEL-19
C.milii	CMI-NOVEL-20
C.milii	CMI-NOVEL-21
C.milii	CMI-NOVEL-22
C.milii	CMI-NOVEL-23
C.milii	CMI-NOVEL-24
C.milii	CMI-NOVEL-25
C.milii	CMI-NOVEL-3
C.milii	CMI-NOVEL-4
C.milii	CMI-NOVEL-5
C.milii	CMI-NOVEL-6
C.milii	CMI-NOVEL-7
C.milii	CMI-NOVEL-8
C.milii	CMI-NOVEL-9
C.picta	Cpi-NOVEL-1
C.picta	MIR-9578
C.picta	MIR-9579
C.picta	MIR-9580
C.picta	MIR-9581
C.picta	MIR-9583
C.picta	MIR-9584
C.picta	MIR-9585
C.picta	MIR-9586
C.picta	MIR-9587
C.picta	MIR-9588
C.picta	MIR-9589
C.picta	MIR-9590
C.picta	MIR-9592
C.picta	MIR-9593
C.picta	MIR-9594
C.picta	MIR-9595
C.picta	MIR-9597
C.porcellus	MIR-12072
C.porcellus	MIR-12073
C.porcellus	MIR-12074
C.porcellus	MIR-12076
C.porcellus	MIR-12078
C.porcellus	MIR-12079
C.porcellus	MIR-12080
C.porcellus	MIR-12081
C.porcellus	MIR-12082
C.porcellus	MIR-12083
C.porcellus	MIR-12084
C.sculpturatus	Csc-NOVEL-1
C.sculpturatus	Csc-NOVEL-10
C.sculpturatus	Csc-NOVEL-11
C.sculpturatus	Csc-NOVEL-12
C.sculpturatus	Csc-NOVEL-2
C.sculpturatus	Csc-NOVEL-3
C.sculpturatus	Csc-NOVEL-4
C.sculpturatus	Csc-NOVEL-5
C.sculpturatus	Csc-NOVEL-6
C.sculpturatus	Csc-NOVEL-7
C.sculpturatus	Csc-NOVEL-8
C.sculpturatus	Csc-NOVEL-9
C.teleta	Cte-NOVEL-1
C.teleta	Cte-NOVEL-2
C.teleta	Cte-NOVEL-3
C.teleta	Cte-NOVEL-4
C.teleta	Cte-NOVEL-5
C.teleta	MIR-2695
C.teleta	MIR-2697
C.teleta	MIR-2699
C.teleta	MIR-2700
C.teleta	MIR-2701
C.teleta	MIR-2702
C.teleta	MIR-2703
C.teleta	MIR-2704
C.teleta	MIR-2706
C.teleta	MIR-2708
C.teleta	MIR-2710
C.teleta	MIR-2711
C.teleta	MIR-2716
C.teleta	MIR-2719
Caenorhabditis	LSY-6
Caenorhabditis	MIR-1817
Caenorhabditis	MIR-230
Caenorhabditis	MIR-231
Caenorhabditis	MIR-238
Caenorhabditis	MIR-246
Caenorhabditis	MIR-248
Caenorhabditis	MIR-249
Caenorhabditis	MIR-253
Caenorhabditis	MIR-254
Caenorhabditis	MIR-255
Caenorhabditis	MIR-355
Caenorhabditis	MIR-357
Caenorhabditis	MIR-358
Caenorhabditis	MIR-392
Caenorhabditis	MIR-4813
Caenorhabditis	MIR-52
Caenorhabditis	MIR-62
Caenorhabditis	MIR-64
Caenorhabditis	MIR-70
Caenorhabditis	MIR-73
Caenorhabditis	MIR-784
Caenorhabditis	MIR-785
Caenorhabditis	MIR-787
Caenorhabditis	MIR-788
Caenorhabditis	MIR-789
Caenorhabditis	MIR-85
Caenorhabditis	MIR-90
Carnivora+Perissodactyla	MIR-12464
Catarrhini	MIR-12462
Catarrhini	MIR-12463
Catarrhini	MIR-1252
Catarrhini	MIR-1269
Catarrhini	MIR-1278
Catarrhini	MIR-1914
Catarrhini	MIR-2276
Catarrhini	MIR-3144
Catarrhini	MIR-3146
Catarrhini	MIR-3174
Catarrhini	MIR-3617
Catarrhini	MIR-3909
Catarrhini	MIR-3934
Catarrhini	MIR-4524
Catarrhini	MIR-4637
Catarrhini	MIR-4661
Catarrhini	MIR-4662
Catarrhini	MIR-4766
Catarrhini	MIR-4798
Catarrhini	MIR-5581
Catarrhini	MIR-624
Catarrhini	MIR-7706
Catarrhini	MIR-934
Cephalopoda	MIR-12498
Cephalopoda	MIR-12499
Cephalopoda	MIR-12500
Cephalopoda	MIR-12501
Cephalopoda	MIR-12502
Cephalopoda	MIR-12503
Cephalopoda	MIR-12504
Cephalopoda	MIR-12505
Cephalopoda	MIR-12506
Cephalopoda	MIR-12507
Cephalopoda	MIR-12508
Cephalopoda	MIR-12509
Chelicerata	MIR-3931
Chelicerata	MIR-5305
Chelicerata	MIR-5735
Chondrichthyes	MIR-12487
Chondrichthyes	MIR-12488
Chordata	MIR-129
Chordata	MIR-135
Chordata	MIR-217
Chordata	MIR-4057
Chromadorea	MIR-54
Chromadorea	MIR-77
Chromadorea	MIR-791
Chromadorea	MIR-86
Clupeocephala	MIR-7132
Clupeocephala	MIR-7133
Clupeocephala	MIR-723
Cnidaria	MIR-2022
Cnidaria	MIR-2030
Coleoidea	MIR-12510
Coleoidea	MIR-12511
Coleoidea	MIR-12512
Coleoidea	MIR-12513
Coleoidea	MIR-12514
Coleoidea	MIR-12515
Coleoidea	MIR-12516
Coleoidea	MIR-12517
Coleoidea	MIR-12518
Coleoidea	MIR-12519
Coleoidea	MIR-12520
Coleoidea	MIR-12521
Coleoidea	MIR-12522
Coleoidea	MIR-12523
Coleoidea	MIR-12524
Coleoidea	MIR-12525
Coleoidea	MIR-12526
Coleoidea	MIR-12527
Coleoidea	MIR-12528
Coleoidea	MIR-12529
Coleoidea	MIR-12530
Coleoidea	MIR-12531
Coleoidea	MIR-12532
Coleoidea	MIR-12533
Coleoidea	MIR-12534
Coleoidea	MIR-12535
Coleoidea	MIR-12536
Coleoidea	MIR-12537
Coleoidea	MIR-12538
Coleoidea	MIR-12539
Coleoidea	MIR-12540
Coleoidea	MIR-12541
Coleoidea	MIR-12542
Coleoidea	MIR-12543
Coleoidea	MIR-12544
Coleoidea	MIR-12545
Coleoidea	MIR-12546
Coleoidea	MIR-12547
Coleoidea	MIR-12548
Coleoidea	MIR-12549
Coleoidea	MIR-12550
Coleoidea	MIR-12551
Coleoidea	MIR-12552
Conchifera	MIR-1984
Cryptovermes	MIR-305
Culicidae	MIR-1890
Culicidae	MIR-1891
Culicidae	MIR-2940
Cyclostomata	MIR-4542
Cyclostomata	MIR-4543
Cyclostomata	MIR-4544
Cyclostomata	MIR-4545
D.ananassae	Dan-NOVEL-1
D.ananassae	Dan-NOVEL-10
D.ananassae	Dan-NOVEL-11
D.ananassae	Dan-NOVEL-12
D.ananassae	Dan-NOVEL-13
D.ananassae	Dan-NOVEL-14
D.ananassae	Dan-NOVEL-15
D.ananassae	Dan-NOVEL-16
D.ananassae	Dan-NOVEL-17
D.ananassae	Dan-NOVEL-18
D.ananassae	Dan-NOVEL-19
D.ananassae	Dan-NOVEL-2
D.ananassae	Dan-NOVEL-20
D.ananassae	Dan-NOVEL-3
D.ananassae	Dan-NOVEL-4
D.ananassae	Dan-NOVEL-5
D.ananassae	Dan-NOVEL-6
D.ananassae	Dan-NOVEL-7
D.ananassae	Dan-NOVEL-8
D.ananassae	Dan-NOVEL-9
D.longicaudata	Dlo-NOVEL-1
D.longicaudata	MIR-3478
D.longicaudata	MIR-3715
D.longicaudata	MIR-3783
D.longicaudata	MIR-3785
D.longicaudata	MIR-6001
D.longicaudata	MIR-6039
D.longicaudata	MIR-6040
D.magna	Dma-NOVEL-7
D.melanogaster	MIR-2279
D.melanogaster	MIR-2499
D.melanogaster	MIR-2501
D.melanogaster	MIR-9388
D.melanogaster	MIR-984
D.melanogaster	MIR-997
D.melanogaster+D.simulans	MIR-4983
D.melanogaster+D.simulans	MIR-972
D.melanogaster+D.simulans	MIR-982
D.melanogaster+D.simulans	MIR-985
D.melanogastergroup	MIR-1007
D.melanogastergroup	MIR-959
D.melanogastergroup	MIR-961
D.melanogastergroup	MIR-978
D.melanogastergroup	MIR-986
D.melanogastersubgroup	MIR-1001
D.melanogastersubgroup	MIR-303
D.melanogastersubgroup	MIR-4969
D.melanogastersubgroup	MIR-966
D.melanogastersubgroup	MIR-967
D.melanogastersubgroup	MIR-983
D.melanogastersubgroup	MIR-991
D.melanogastersubgroup	MIR-992
D.mojavensis	Dmo-NOVEL-1
D.mojavensis	Dmo-NOVEL-10
D.mojavensis	Dmo-NOVEL-11
D.mojavensis	Dmo-NOVEL-12
D.mojavensis	Dmo-NOVEL-13
D.mojavensis	Dmo-NOVEL-14
D.mojavensis	Dmo-NOVEL-15
D.mojavensis	Dmo-NOVEL-16
D.mojavensis	Dmo-NOVEL-2
D.mojavensis	Dmo-NOVEL-3
D.mojavensis	Dmo-NOVEL-4
D.mojavensis	Dmo-NOVEL-5
D.mojavensis	Dmo-NOVEL-6
D.mojavensis	Dmo-NOVEL-7
D.mojavensis	Dmo-NOVEL-8
D.mojavensis	Dmo-NOVEL-9
D.mojavensis	MIR-9538
D.mojavensis	MIR-9540
D.mojavensis	MIR-9692
D.mojavensis	MIR-9696
D.mojavensis	MIR-9698
D.mojavensis	MIR-9699
D.mojavensis	MIR-9701
D.mojavensis	MIR-9703
D.mojavensis	MIR-9707
D.mojavensis	MIR-9717
D.novemcinctus	MIR-12085
D.novemcinctus	MIR-12086
D.novemcinctus	MIR-12087
D.pulex	Dpu-NOVEL-10
D.pulex	Dpu-NOVEL-7
D.pulex	Dpu-NOVEL-8
D.pulex	Dpu-NOVEL-9
D.rerio	Dre-NOVEL-1
D.rerio	Dre-NOVEL-2
D.rerio	Dre-NOVEL-3
D.rerio	Dre-NOVEL-4
D.rerio	Dre-NOVEL-5
D.rerio	Dre-NOVEL-6
D.rerio	Dre-NOVEL-7
D.rerio	Dre-NOVEL-8
D.rerio	MIR-2189
D.rerio	MIR-2191
D.rerio	MIR-7148
D.rerio	MIR-7149
D.rerio	MIR-732
D.simulans	MIR-2582
D.simulans	MIR-2583
D.simulans	MIR-2584
D.simulans	MIR-9369
D.yakuba	MIR-9681
D.yakuba	MIR-9682
D.yakuba	MIR-9690
Daphnia	MIR-12603
Daphnia	MIR-12604
Daphnia	MIR-12605
Daphnia	MIR-12606
Daphnia	MIR-12607
Daphnia	MIR-12608
Demospongiae	MIR-2014
Demospongiae	MIR-2015
Demospongiae	MIR-2017
Demospongiae	MIR-2018
Demospongiae	MIR-2020
Demospongiae	MIR-2021
P. vernedei	Pve-NOVEL-1
P. vernedei	Pve-NOVEL-2
P. vernedei	Pve-NOVEL-3
Diapsida	MIR-1677
Diapsida	MIR-1720
Diapsida	MIR-7463
Diptera	MIR-957
Diptera	MIR-999
Drosophila	MIR-1003
Drosophila	MIR-1006
Drosophila	MIR-1010
Drosophila	MIR-314
Drosophila	MIR-955
Drosophila	MIR-960
Drosophila	MIR-962
Drosophila	MIR-963
Drosophila	MIR-964
Drosophila	MIR-969
Drosophila	MIR-973
Drosophila	MIR-974
Drosophila	MIR-975
Drosophila	MIR-976
Drosophila	MIR-977
E.burgeri	Ebu-NOVEL-1
E.caballus	Eca-NOVEL-2
E.caballus	Eca-NOVEL-3
E.caballus	Eca-NOVEL-4
E.caballus	Eca-NOVEL-5
E.caballus	Eca-NOVEL-6
E.caballus	Eca-NOVEL-7
E.caballus	Eca-NOVEL-8
E.caballus	MIR-7177
E.caballus	MIR-9142
E.caballus	MIR-9143
E.caballus	MIR-9159
E.fetida	Efe-NOVEL-1
E.fetida	Efe-NOVEL-2
E.fetida	Efe-NOVEL-4
E.fetida	Efe-NOVEL-5
E.fetida	Efe-NOVEL-6
E.granulosus	Egr-NOVEL-1
E.granulosus	Egr-NOVEL-2
E.granulosus	Egr-NOVEL-3
E.granulosus	Egr-NOVEL-4
E.granulosus	MIR-10293
E.scolopes	Esc-NOVEL-56
E.scolopes	Esc-NOVEL-57
E.scolopes	Esc-NOVEL-58
E.scolopes	Esc-NOVEL-59
E.scolopes	Esc-NOVEL-60
E.scolopes	Esc-NOVEL-61
E.scolopes	Esc-NOVEL-62
E.scolopes	Esc-NOVEL-63
E.scolopes	Esc-NOVEL-64
E.scolopes	Esc-NOVEL-65
E.scolopes	Esc-NOVEL-66
E.scolopes	Esc-NOVEL-67
E.scolopes	Esc-NOVEL-68
E.scolopes	Esc-NOVEL-69
E.scolopes	Esc-NOVEL-70
E.scolopes	Esc-NOVEL-71
E.telfairi	Ete-NOVEL-1
E.telfairi	Ete-NOVEL-2
E.telfairi	Ete-NOVEL-3
E.telfairi	Ete-NOVEL-4
E.telfairi	Ete-NOVEL-5
E.telfairi	Ete-NOVEL-6
Eleutherozoa	MIR-2002
Eleutherozoa	MIR-2004
Eleutherozoa	MIR-2005
Eleutherozoa	MIR-2010
Enteropneusta	MIR-4818
Enteropneusta	MIR-4819
Enteropneusta	MIR-4820
Enteropneusta	MIR-4824
Enteropneusta	MIR-4825
Enteropneusta	MIR-4826
Enteropneusta	MIR-4828
Enteropneusta	MIR-4829
Enteropneusta	MIR-4830
Enteropneusta	MIR-4831
Enteropneusta	MIR-4835
Enteropneusta	MIR-4838
Enteropneusta	MIR-4839
Euarchontoglires	MIR-511
Eumetazoa	MIR-10
Eutheria	MIR-105
Eutheria	MIR-1247
Eutheria	MIR-1249
Eutheria	MIR-1264
Eutheria	MIR-127
Eutheria	MIR-1271
Eutheria	MIR-1277
Eutheria	MIR-1296
Eutheria	MIR-1298
Eutheria	MIR-1301
Eutheria	MIR-1307
Eutheria	MIR-134
Eutheria	MIR-1343
Eutheria	MIR-136
Eutheria	MIR-1379
Eutheria	MIR-149
Eutheria	MIR-151
Eutheria	MIR-154
Eutheria	MIR-1842
Eutheria	MIR-185
Eutheria	MIR-188
Eutheria	MIR-1911
Eutheria	MIR-1912
Eutheria	MIR-197
Eutheria	MIR-2114
Eutheria	MIR-224
Eutheria	MIR-2355
Eutheria	MIR-2483
Eutheria	MIR-28
Eutheria	MIR-296
Eutheria	MIR-3059
Eutheria	MIR-3085
Eutheria	MIR-320
Eutheria	MIR-324
Eutheria	MIR-326
Eutheria	MIR-328
Eutheria	MIR-330
Eutheria	MIR-331
Eutheria	MIR-335
Eutheria	MIR-337
Eutheria	MIR-339
Eutheria	MIR-340
Eutheria	MIR-342
Eutheria	MIR-345
Eutheria	MIR-346
Eutheria	MIR-350
Eutheria	MIR-361
Eutheria	MIR-362
Eutheria	MIR-374
Eutheria	MIR-376
Eutheria	MIR-378
Eutheria	MIR-384
Eutheria	MIR-421
Eutheria	MIR-423
Eutheria	MIR-431
Eutheria	MIR-432
Eutheria	MIR-433
Eutheria	MIR-448
Eutheria	MIR-450
Eutheria	MIR-452
Eutheria	MIR-484
Eutheria	MIR-486
Eutheria	MIR-488
Eutheria	MIR-491
Eutheria	MIR-493
Eutheria	MIR-504
Eutheria	MIR-505
Eutheria	MIR-506
Eutheria	MIR-541
Eutheria	MIR-542
Eutheria	MIR-544
Eutheria	MIR-574
Eutheria	MIR-582
Eutheria	MIR-592
Eutheria	MIR-598
Eutheria	MIR-615
Eutheria	MIR-628
Eutheria	MIR-652
Eutheria	MIR-6529
Eutheria	MIR-653
Eutheria	MIR-670
Eutheria	MIR-6715
Eutheria	MIR-672
Eutheria	MIR-676
Eutheria	MIR-708
Eutheria	MIR-7180
Eutheria	MIR-744
Eutheria	MIR-760
Eutheria	MIR-769
Eutheria	MIR-874
Eutheria	MIR-876
Eutheria	MIR-877
Eutheria	MIR-885
Eutheria	MIR-935
Eutheria	MIR-95
Eutheria	MIR-9851
G.gallus	MIR-10585
G.gallus	MIR-12223
G.gallus	MIR-12246
G.gallus	MIR-12265
G.gallus	MIR-12277
G.gallus	MIR-1452
G.gallus	MIR-1550
G.gallus	MIR-1551
G.gallus	MIR-1553
G.gallus	MIR-1555
G.gallus	MIR-1560
G.gallus	MIR-1591
G.gallus	MIR-1596
G.gallus	MIR-1601
G.gallus	MIR-1618
G.gallus	MIR-1651
G.gallus	MIR-1663
G.gallus	MIR-1668
G.gallus	MIR-1669
G.gallus	MIR-1685
G.gallus	MIR-1689
G.gallus	MIR-1728
G.gallus	MIR-1731
G.gallus	MIR-1736
G.gallus	MIR-1751
G.gallus	MIR-1774
G.gallus	MIR-1806
G.gallus	MIR-7441
G.gallus	MIR-7462
G.morhua	Gmo-NOVEL-1
G.morhua	Gmo-NOVEL-10
G.morhua	Gmo-NOVEL-2
G.morhua	Gmo-NOVEL-3
G.morhua	Gmo-NOVEL-4
G.morhua	Gmo-NOVEL-5
G.morhua	Gmo-NOVEL-6
G.morhua	Gmo-NOVEL-7
G.morhua	Gmo-NOVEL-8
G.morhua	Gmo-NOVEL-9
G.morhua	MIR-11183
G.morhua	MIR-11187
G.morhua	MIR-11217
G.morhua	MIR-11223
G.morhua	MIR-11228
G.morhua	MIR-11230
G.morhua	MIR-11236
G.morhua	MIR-11272
G.morhua	MIR-11275
G.morhua	MIR-11278
G.morhua	MIR-11935
G.morhua	MIR-11937
G.pallidipes	Gpa-NOVEL-1
G.pallidipes	Gpa-NOVEL-2
G.pallidipes	Gpa-NOVEL-3
G.salaris	Gsa-NOVEL-1
G.salaris	MIR-9391
G.salaris	MIR-9395
G.salaris	MIR-9397
G.salaris	MIR-9398
Gastropoda	MIR-12588
Gastropoda	MIR-1988
Glossinidae+Drosophilidae	MIR-284
Glossinidae+Drosophilidae	MIR-956
Glossinidae+Drosophilidae	MIR-987
Gnathostomata	MIR-1306
Gnathostomata	MIR-1388
Gnathostomata	MIR-139
Gnathostomata	MIR-150
Gnathostomata	MIR-191
Gnathostomata	MIR-214
Gnathostomata	MIR-2184
Gnathostomata	MIR-2188
Gnathostomata	MIR-32
Gnathostomata	MIR-425
Gnathostomata	MIR-725
H.melpomene	Hme-NOVEL-1
H.melpomene	Hme-NOVEL-2
H.melpomene	Hme-NOVEL-3
H.melpomene	Hme-NOVEL-4
H.melpomene	Hme-NOVEL-5
H.melpomene	Hme-NOVEL-6
H.melpomene	Hme-NOVEL-7
H.melpomene	MIR-10485
H.melpomene	MIR-2755
H.melpomene	MIR-2756
H.melpomene	MIR-2763
H.melpomene	MIR-2766
H.melpomene	MIR-2767
H.melpomene	MIR-2786
H.melpomene	MIR-3327
H.melpomene	MIR-3338
H.melpomene	MIR-6301
H.melpomene	MIR-6302
H.melpomene	MIR-6304
H.melpomene	MIR-6305
H.melpomene	MIR-6307
H.rufescens	Hru-NOVEL-2
H.rufescens	Hru-NOVEL-3
H.rufescens	Hru-NOVEL-4
H.sapiens	MIR-1276
H.sapiens	MIR-1287
H.sapiens	MIR-1910
H.sapiens	MIR-1913
H.sapiens	MIR-2115
H.sapiens	MIR-2116
H.sapiens	MIR-2467
H.sapiens	MIR-3126
H.sapiens	MIR-3127
H.sapiens	MIR-3136
H.sapiens	MIR-3180
H.sapiens	MIR-3194
H.sapiens	MIR-3611
H.sapiens	MIR-3615
H.sapiens	MIR-3619
H.sapiens	MIR-3622
H.sapiens	MIR-3663
H.sapiens	MIR-3690
H.sapiens	MIR-3924
H.sapiens	MIR-3942
H.sapiens	MIR-3944
H.sapiens	MIR-585
H.sapiens	MIR-7151
H.vulgaris	Hvu-NOVEL-1
H.vulgaris	Hvu-NOVEL-10
H.vulgaris	Hvu-NOVEL-11
H.vulgaris	Hvu-NOVEL-12
H.vulgaris	Hvu-NOVEL-13
H.vulgaris	Hvu-NOVEL-14
H.vulgaris	Hvu-NOVEL-15
H.vulgaris	Hvu-NOVEL-2
H.vulgaris	Hvu-NOVEL-3
H.vulgaris	Hvu-NOVEL-4
H.vulgaris	Hvu-NOVEL-5
H.vulgaris	Hvu-NOVEL-6
H.vulgaris	Hvu-NOVEL-7
H.vulgaris	Hvu-NOVEL-8
H.vulgaris	Hvu-NOVEL-9
H.vulgaris	MIR-3003
H.vulgaris	MIR-3005
H.vulgaris	MIR-3007
H.vulgaris	MIR-3010
H.vulgaris	MIR-3011
H.vulgaris	MIR-3012
Hexacorallia	MIR-2023
Hexacorallia	MIR-2025
Hexacorallia	MIR-2036
Hexacorallia	MIR-2050
Hexacorallia	MIR-9425
Hominidae	MIR-4664
Hominidae	MIR-4731
Hominidae	MIR-766
Hominidae	MIR-7854
I.scapularis	Isc-NOVEL-1
I.scapularis	MIR-5308
I.scapularis	MIR-5315
L.africana	Laf-NOVEL-1
L.africana	Laf-NOVEL-2
L.africana	Laf-NOVEL-3
L.anatina	Lan-NOVEL-1
L.gigantea	Lgi-NOVEL-2
L.gigantea	Lgi-NOVEL-3
L.hyalina	Lhy-NOVEL-1
L.hyalina	Lhy-NOVEL-2
L.oculatus	Loc-NOVEL-1
L.oculatus	Loc-NOVEL-2
L.oculatus	Loc-NOVEL-3
L.oculatus	Loc-NOVEL-4
L.oculatus	Loc-NOVEL-5
L.oculatus	Loc-NOVEL-6
L.polyphemus	Lpo-NOVEL-1
L.polyphemus	Lpo-NOVEL-2
L.polyphemus	Lpo-NOVEL-3
L.polyphemus	Lpo-NOVEL-4
L.polyphemus	Lpo-NOVEL-5
Laurasiatheria	MIR-6119
L.longissimus	Llo-NOVEL-1
L.longissimus	Llo-NOVEL-2
L.longissimus	Llo-NOVEL-3
L.longissimus	Llo-NOVEL-4
L.longissimus	Llo-NOVEL-5
Brachiozoa	MIR-5045
Lophotrochozoa	MIR-1986
Lophotrochozoa	MIR-1990
Lophotrochozoa	MIR-1994
M.albus	MIR-10651
M.albus	Mal-NOVEL-1
M.albus	Mal-NOVEL-2
M.albus	Mal-NOVEL-3
M.albus	Mal-NOVEL-4
M.albus	Mal-NOVEL-5
M.albus	Mal-NOVEL-6
M.domestica	MIR-12298
M.domestica	MIR-12325
M.domestica	MIR-12337
M.domestica	MIR-1544
M.domestica	MIR-7244
M.domestica	MIR-7248
M.domestica	MIR-7257
M.domestica	MIR-7270
M.domestica	MIR-7275
M.domestica	MIR-7277
M.domestica	MIR-7289
M.domestica	MIR-7296
M.domestica	MIR-7298
M.domestica	MIR-7301
M.domestica	MIR-7307
M.domestica	MIR-7313
M.domestica	MIR-7344
M.domestica	MIR-7357
M.domestica	MIR-7358
M.domestica	MIR-7359
M.domestica	MIR-7360
M.domestica	MIR-7361
M.domestica	MIR-7365
M.domestica	MIR-7382
M.domestica	MIR-7391
M.domestica	MIR-7393
M.domestica	MIR-7395
M.domestica	Mdo-NOVEL-10
M.mucosa	Mom-NOVEL-4
M.mulatta	MIR-7170
M.mulatta	MIR-7172
M.mulatta	MIR-7174
M.mulatta	MIR-7179
M.mulatta	MIR-7181
M.mulatta	MIR-7184
M.mulatta	MIR-7189
M.mulatta	MIR-7205
M.mulatta	MIR-7208
M.mulatta	Mml-NOVEL-10
M.mulatta	Mml-NOVEL-11
M.mulatta	Mml-NOVEL-12
M.mulatta	Mml-NOVEL-13
M.mulatta	Mml-NOVEL-14
M.mulatta	Mml-NOVEL-15
M.mulatta	Mml-NOVEL-16
M.mulatta	Mml-NOVEL-17
M.mulatta	Mml-NOVEL-18
M.mulatta	Mml-NOVEL-4
M.mulatta	Mml-NOVEL-5
M.mulatta	Mml-NOVEL-6
M.mulatta	Mml-NOVEL-7
M.mulatta	Mml-NOVEL-8
M.mulatta	Mml-NOVEL-9
M.murinus	Mmr-NOVEL-1
M.murinus	Mmr-NOVEL-2
M.murinus	Mmr-NOVEL-3
M.murinus	Mmr-NOVEL-4
M.murinus	Mmr-NOVEL-5
M.murinus	Mmr-NOVEL-6
M.murinus	Mmr-NOVEL-7
M.musculus	MIR-1198
M.musculus	MIR-1929
M.musculus	MIR-1930
M.musculus	MIR-1933
M.musculus	MIR-1934
M.musculus	MIR-1941
M.musculus	MIR-1943
M.musculus	MIR-1947
M.musculus	MIR-1948
M.musculus	MIR-1953
M.musculus	MIR-1958
M.musculus	MIR-1960
M.musculus	MIR-1964
M.musculus	MIR-3057
M.musculus	MIR-3058
M.musculus	MIR-3060
M.musculus	MIR-3061
M.musculus	MIR-3066
M.musculus	MIR-3067
M.musculus	MIR-3073
M.musculus	MIR-3079
M.musculus	MIR-3080
M.musculus	MIR-3081
M.musculus	MIR-3086
M.musculus	MIR-3090
M.musculus	MIR-3091
M.musculus	MIR-3092
M.musculus	MIR-3093
M.musculus	MIR-3095
M.musculus	MIR-3098
M.musculus	MIR-3101
M.musculus	MIR-3105
M.musculus	MIR-3109
M.musculus	MIR-3110
M.musculus	MIR-5621
M.musculus	MIR-5626
M.musculus	MIR-701
M.musculus	MIR-7211
M.musculus	MIR-7220
M.musculus	MIR-7647
M.unicolor	Mun-NOVEL-3
Mammalia	MIR-186
Mammalia	MIR-590
Mammalia	MIR-873
Marsupialia	MIR-12316
Marsupialia	MIR-12355
Marsupialia	MIR-12358
Marsupialia	MIR-12366
Marsupialia	MIR-12380
Marsupialia	MIR-12404
Marsupialia	MIR-12465
Marsupialia	MIR-12466
Marsupialia	MIR-12467
Marsupialia	MIR-12468
Marsupialia	MIR-1540
Marsupialia	MIR-1541
Marsupialia	MIR-1542
Marsupialia	MIR-1546
Marsupialia	MIR-1547
Marsupialia	MIR-1549
Marsupialia	MIR-7246
Marsupialia	MIR-7247
Marsupialia	MIR-7250
Marsupialia	MIR-7251
Marsupialia	MIR-7254
Marsupialia	MIR-7262
Marsupialia	MIR-7281
Marsupialia	MIR-7284
Marsupialia	MIR-7286
Marsupialia	MIR-7288
Marsupialia	MIR-7292
Marsupialia	MIR-7293
Marsupialia	MIR-7303
Marsupialia	MIR-7304
Marsupialia	MIR-7309
Marsupialia	MIR-7318
Marsupialia	MIR-7319
Marsupialia	MIR-7323
Marsupialia	MIR-7327
Marsupialia	MIR-7329
Marsupialia	MIR-7332
Marsupialia	MIR-7333
Marsupialia	MIR-7336
Marsupialia	MIR-7356
Marsupialia	MIR-7363
Marsupialia	MIR-7368
Marsupialia	MIR-7370
Marsupialia	MIR-7371
Marsupialia	MIR-7373
Marsupialia	MIR-7376
Marsupialia	MIR-7377
Marsupialia	MIR-7378
Marsupialia	MIR-7379
Marsupialia	MIR-7383
Marsupialia	MIR-7385
Marsupialia	MIR-7392
Marsupialia	MIR-7394
Marsupialia	MIR-7397
Marsupialia	MIR-7398
Mollusca	MIR-2722
Muridae	MIR-1955
Muridae	MIR-1962
Muridae	MIR-298
Muridae	MIR-3068
Muridae	MIR-3072
Muridae	MIR-3075
Muridae	MIR-3099
Muridae	MIR-3112
Muridae	MIR-351
Muridae	MIR-434
Muridae	MIR-540
Muridae	MIR-666
Muridae	MIR-667
Muridae	MIR-673
Muridae	MIR-674
Muridae	MIR-700
Muridae	MIR-879
N.agilis	NAG-NOVEL-2
N.agilis	NAG-NOVEL-3
N.eugenii	Neu-NOVEL-13
N.eugenii	Neu-NOVEL-14
N.eugenii	Neu-NOVEL-15
N.eugenii	Neu-NOVEL-16
N.eugenii	Neu-NOVEL-17
N.eugenii	Neu-NOVEL-18
N.eugenii	Neu-NOVEL-19
N.eugenii	Neu-NOVEL-20
N.vectensis	MIR-2027
N.vectensis	MIR-2032
N.vectensis	MIR-2042
N.vectensis	MIR-2043
N.vectensis	MIR-2045
N.vectensis	MIR-2051
N.vectensis	MIR-9414
N.vectensis	MIR-9421
N.vectensis	MIR-9422
N.vectensis	MIR-9424
N.vectensis	MIR-9435
N.vectensis	MIR-9442
Neoaves	MIR-9619
Neognathae	MIR-1451
Neognathae	MIR-1467
Neognathae	MIR-1552
Neognathae	MIR-1559
Neognathae	MIR-1729
Neognathae	MIR-1781
Neognathae	MIR-2131
Neognathae	MIR-2954
Neognathae	MIR-2984
Neoptera	MIR-1000
Neoptera	MIR-14
Neoptera	MIR-2765
Neoptera	MIR-2796
Neoptera	MIR-3049
Neoptera	MIR-306
Neoptera	MIR-3770
Neoptera	MIR-6012
Neoptera	MIR-927
Neoptera	MIR-929
Neoptera	MIR-932
Neoptera	MIR-971
Neopterygii	MIR-724
Neopterygii	MIR-728
Neopterygii	MIR-729
Neopterygii	MIR-734
O.anatinus	MIR-1327
O.anatinus	MIR-1332
O.anatinus	MIR-1338
O.anatinus	MIR-1339
O.anatinus	MIR-1340
O.anatinus	MIR-1350
O.anatinus	MIR-1355
O.anatinus	MIR-1360
O.anatinus	MIR-1361
O.anatinus	MIR-1362
O.anatinus	MIR-1363
O.anatinus	MIR-1365
O.anatinus	MIR-1374
O.anatinus	MIR-1375
O.anatinus	MIR-1376
O.anatinus	MIR-1380
O.anatinus	MIR-1381
O.anatinus	MIR-1389
O.anatinus	MIR-1390
O.anatinus	MIR-1391
O.anatinus	MIR-1395
O.anatinus	MIR-1398
O.anatinus	MIR-1400
O.anatinus	MIR-1401
O.anatinus	MIR-1405
O.anatinus	MIR-1409
O.anatinus	MIR-1419
O.anatinus	MIR-1421
O.anatinus	MIR-1422
O.anatinus	MIR-7406
O.anatinus	MIR-7414
O.anatinus	MIR-7416
O.anatinus	MIR-7419
O.anatinus	MIR-7422
O.anatinus	MIR-7423
O.anatinus	MIR-7428
O.anatinus	MIR-7432
O.anatinus	MIR-7433
O.anatinus	MIR-7435
O.anatinus	Oan-NOVEL-1
O.anatinus	Oan-NOVEL-10
O.anatinus	Oan-NOVEL-11
O.anatinus	Oan-NOVEL-12
O.anatinus	Oan-NOVEL-13
O.anatinus	Oan-NOVEL-2
O.anatinus	Oan-NOVEL-3
O.anatinus	Oan-NOVEL-4
O.anatinus	Oan-NOVEL-5
O.anatinus	Oan-NOVEL-6
O.anatinus	Oan-NOVEL-7
O.anatinus	Oan-NOVEL-8
O.anatinus	Oan-NOVEL-9
O.bimaculoides	NOVEL-91
O.cuniculus	MIR-12090
O.cuniculus	MIR-12091
O.cuniculus	MIR-12092
O.cuniculus	MIR-12093
O.cuniculus	MIR-12094
O.cuniculus	MIR-12095
O.cuniculus	Ocu-NOVEL-1
O.fusiformis	Ofu-NOVEL-1
O.fusiformis	Ofu-NOVEL-2
O.fusiformis	Ofu-NOVEL-3
O.fusiformis	Ofu-NOVEL-4
O.fusiformis	Ofu-NOVEL-5
O.fusiformis	Ofu-NOVEL-6
O.fusiformis	Ofu-NOVEL-7
O.fusiformis	Ofu-NOVEL-8
O.fusiformis	Ofu-NOVEL-9
Octopus	MIR-12553
Octopus	MIR-12554
Octopus	MIR-12555
Octopus	MIR-12556
Octopus	MIR-12557
Octopus	MIR-12558
Octopus	MIR-12559
Octopus	MIR-12560
Octopus	MIR-12561
Octopus	MIR-12562
Octopus	MIR-12563
Octopus	MIR-12564
Octopus	MIR-12565
Octopus	MIR-12566
Octopus	MIR-12567
Octopus	MIR-12568
Octopus	MIR-12569
Octopus	MIR-12570
Octopus	MIR-12571
Octopus	MIR-12572
Octopus	MIR-12573
Octopus	MIR-12574
Octopus	MIR-12575
Octopus	MIR-12576
Octopus	MIR-12577
Octopus	MIR-12578
Octopus	MIR-12579
Octopus	MIR-12580
Octopus	MIR-12581
Octopus	MIR-12582
Octopus	MIR-12583
Octopus	MIR-12584
Octopus	MIR-12585
Octopus	MIR-12586
Octopus	MIR-12587
Olfactores	MIR-126
Olfactores	MIR-15
Olfactores	MIR-196
Osteichthyes	MIR-187
Osteichthyes	MIR-458
Osteichthyes	MIR-460
Osteichthyes	MIR-489
Osteichthyes	MIR-7147
Osteichthyes	MIR-722
Osteichthyes	MIR-726
Osteichthyes	MIR-727
Osteichthyes	MIR-737
P.bivittatus	MIR-9650
P.caudatus	Pca-NOVEL-1
P.caudatus	Pca-NOVEL-2
P.caudatus	Pca-NOVEL-3
P.caudatus	Pca-NOVEL-4
P.caudatus	Pca-NOVEL-5
P.dumerilii	Pdu-NOVEL-1
P.dumerilii	Pdu-NOVEL-2
P.dumerilii	Pdu-NOVEL-3
P.dumerilii	Pdu-NOVEL-4-v1
P.dumerilii	Pdu-NOVEL-4-v2
P.dumerilii	Pdu-NOVEL-5
P.dumerilii	Pdu-NOVEL-6
P.dumerilii	Pdu-NOVEL-7
P.dumerilii	Pdu-NOVEL-8
P.flava	Pfl-NOVEL-1
P.flava	Pfl-NOVEL-2
P.flava	Pfl-NOVEL-3
P.laevis	Ple-NOVEL-2
P.laevis	Ple-NOVEL-3
P.laevis	Ple-NOVEL-4
P.marinus	MIR-4571
Pancrustacea	MIR-282
Pancrustacea	MIR-3
Pancrustacea	MIR-316
Pancrustacea	MIR-965
Panorpida	MIR-988
Platyhelminthes	MIR-2160
Platytrochozoa	MIR-1989
Platytrochozoa	MIR-1992
Pleistoannelida	MIR-1987
Pleistoannelida	MIR-1999
Pleistoannelida	MIR-2685
Pleistoannelida	MIR-2705
Pleistoannelida	MIR-2707
Polyplacophora	MIR-12591
Polyplacophora	MIR-12592
Primates	MIR-3140
Primates	MIR-4677
Primates	MIR-589
Primates	MIR-651
Protostomia	BANTAM
Protostomia	MIR-1175
Protostomia	MIR-12
Protostomia	MIR-1993
Protostomia	MIR-2
Protostomia	MIR-277
Protostomia	MIR-279
Protostomia	MIR-317
Protostomia	MIR-36
Protostomia	MIR-67
Protostomia	MIR-750
Protostomia	MIR-87
R.norvegicus	MIR-3558
R.norvegicus	MIR-3559
R.norvegicus	MIR-3580
R.norvegicus	MIR-3593
R.norvegicus	MIR-6324
R.norvegicus	MIR-6329
R.philippinarum	Rph-NOVEL-10
R.philippinarum	Rph-NOVEL-11
R.philippinarum	Rph-NOVEL-2
R.philippinarum	Rph-NOVEL-3
R.philippinarum	Rph-NOVEL-4
R.philippinarum	Rph-NOVEL-5
R.philippinarum	Rph-NOVEL-6
R.philippinarum	Rph-NOVEL-7
R.philippinarum	Rph-NOVEL-8
R.philippinarum	Rph-NOVEL-9
Rotifera	MIR-12593
Rotifera	MIR-12594
Rotifera	MIR-12595
Rotifera	MIR-12596
Rotifera	MIR-12597
Rotifera	MIR-12598
S.harrisii	Sha-NOVEL-13
S.harrisii	Sha-NOVEL-14
S.harrisii	Sha-NOVEL-15
S.harrisii	Sha-NOVEL-16
S.harrisii	Sha-NOVEL-17
S.harrisii	Sha-NOVEL-18
S.harrisii	Sha-NOVEL-19
S.harrisii	Sha-NOVEL-20
S.harrisii	Sha-NOVEL-21
S.harrisii	Sha-NOVEL-22
S.kowalevskii	MIR-4823
S.mansoni	Sma-NOVEL-1
S.mediterranea	MIR-2148
S.mediterranea	MIR-2156
S.mediterranea	MIR-2159
S.mediterranea	MIR-2165
S.mediterranea	MIR-2166
S.mediterranea	MIR-2169
S.mediterranea	MIR-2170
S.mediterranea	MIR-2179
S.nebaliae	Sne-NOVEL-10
S.nebaliae	Sne-NOVEL-11
S.nebaliae	Sne-NOVEL-12
S.nebaliae	Sne-NOVEL-13
S.nebaliae	Sne-NOVEL-14
S.nebaliae	Sne-NOVEL-4
S.nebaliae	Sne-NOVEL-5
S.nebaliae	Sne-NOVEL-6
S.nebaliae	Sne-NOVEL-7
S.nebaliae	Sne-NOVEL-8
S.nebaliae	Sne-NOVEL-9
S.purpuratus	MIR-4847
S.purpuratus	Spu-NOVEL-1
S.purpuratus	Spu-NOVEL-2
S.roscoffensis	Sro-NOVEL-4
S.torazame	Sto-NOVEL-3
S.torazame	Sto-NOVEL-4
Sarcopterygii	MIR-2970
Sarcopterygii	MIR-599
Sedentaria	MIR-2686
Sedentaria	MIR-2687
Sedentaria	MIR-2690
Sedentaria	MIR-2693
Silicispongia	MIR-2019
Simiiformes	MIR-1266
Simiiformes	MIR-1270
Simiiformes	MIR-1286
Simiiformes	MIR-1294
Simiiformes	MIR-1295
Simiiformes	MIR-1908
Simiiformes	MIR-3138
Simiiformes	MIR-3145
Simiiformes	MIR-3173
Simiiformes	MIR-3187
Simiiformes	MIR-4424
Simiiformes	MIR-550
Simiiformes	MIR-552
Simiiformes	MIR-556
Simiiformes	MIR-5579
Simiiformes	MIR-5586
Simiiformes	MIR-561
Simiiformes	MIR-5687
Simiiformes	MIR-576
Simiiformes	MIR-577
Simiiformes	MIR-579
Simiiformes	MIR-580
Simiiformes	MIR-584
Simiiformes	MIR-605
Simiiformes	MIR-616
Simiiformes	MIR-629
Simiiformes	MIR-642
Simiiformes	MIR-887
Simiiformes	MIR-944
Sipuncula+Pleistoannelida	MIR-1996
Sipuncula+Pleistoannelida	MIR-1997
Sipuncula+Pleistoannelida	MIR-1998
Sipuncula+Pleistoannelida	MIR-2000
Sipuncula+Pleistoannelida	MIR-2689
Sipuncula+Pleistoannelida	MIR-2691
T.castaneum	MIR-11617
T.castaneum	MIR-11618
T.castaneum	MIR-11619
T.castaneum	MIR-11621
T.castaneum	MIR-11622
T.castaneum	MIR-11624
T.castaneum	MIR-11626
T.castaneum	MIR-11630
T.castaneum	MIR-11634
T.castaneum	MIR-11635
T.castaneum	MIR-11636
T.castaneum	MIR-3809
T.castaneum	MIR-3811
T.castaneum	MIR-3814
T.castaneum	MIR-3816
T.castaneum	MIR-3820
T.castaneum	MIR-3821
T.castaneum	MIR-3822
T.castaneum	MIR-3824
T.castaneum	MIR-3825
T.castaneum	MIR-3840
T.castaneum	MIR-3841
T.castaneum	MIR-3842
T.castaneum	MIR-3843
T.castaneum	MIR-3849
T.castaneum	MIR-3851
T.castaneum	MIR-3853
T.castaneum	MIR-3862
T.castaneum	MIR-3863
T.castaneum	MIR-3893
T.guttata	MIR-2958
T.guttata	MIR-2962
T.guttata	MIR-2965
T.guttata	MIR-2987
T.guttata	MIR-2997
T.guttata	MIR-7643
T.nigroviridis	Tni-NOVEL-1
T.nigroviridis	Tni-NOVEL-2
T.nigroviridis	Tni-NOVEL-3
T.urticae	MIR-5731
T.urticae	MIR-5733
T.urticae	MIR-5734
T.urticae	MIR-5736
T.urticae	MIR-5738
T.urticae	Tur-NOVEL-1
T.urticae	Tur-NOVEL-2
T.urticae	Tur-NOVEL-3
T.urticae	Tur-NOVEL-4
T.urticae	Tur-NOVEL-5
Tetrapoda	MIR-1662
Tetrapoda	MIR-1805
Tetrapoda	MIR-383
Theria	MIR-1251
Theria	MIR-325
Theria	MIR-3613
Theria	MIR-483
Theria	MIR-671
Theria	MIR-675
Vertebrata	MIR-101
Vertebrata	MIR-122
Vertebrata	MIR-128
Vertebrata	MIR-130
Vertebrata	MIR-132
Vertebrata	MIR-1329
Vertebrata	MIR-138
Vertebrata	MIR-140
Vertebrata	MIR-142
Vertebrata	MIR-143
Vertebrata	MIR-144
Vertebrata	MIR-145
Vertebrata	MIR-146
Vertebrata	MIR-147
Vertebrata	MIR-148
Vertebrata	MIR-155
Vertebrata	MIR-17
Vertebrata	MIR-1788
Vertebrata	MIR-181
Vertebrata	MIR-19
Vertebrata	MIR-192
Vertebrata	MIR-194
Vertebrata	MIR-199
Vertebrata	MIR-202
Vertebrata	MIR-203
Vertebrata	MIR-204
Vertebrata	MIR-205
Vertebrata	MIR-208
Vertebrata	MIR-21
Vertebrata	MIR-218
Vertebrata	MIR-221
Vertebrata	MIR-223
Vertebrata	MIR-23
Vertebrata	MIR-24
Vertebrata	MIR-26
Vertebrata	MIR-27
Vertebrata	MIR-30
Vertebrata	MIR-338
Vertebrata	MIR-430
Vertebrata	MIR-451
Vertebrata	MIR-4541
Vertebrata	MIR-455
Vertebrata	MIR-456
Vertebrata	MIR-459
Vertebrata	MIR-499
Vertebrata	MIR-551
Vertebrata	MIR-875
X.bocki	Xbo-NOVEL-10
X.bocki	Xbo-NOVEL-11
X.bocki	Xbo-NOVEL-12
X.bocki	Xbo-NOVEL-13
X.bocki	Xbo-NOVEL-14
X.bocki	Xbo-NOVEL-3
X.bocki	Xbo-NOVEL-4
X.bocki	Xbo-NOVEL-5
X.bocki	Xbo-NOVEL-6
X.bocki	Xbo-NOVEL-7
X.bocki	Xbo-NOVEL-8
X.bocki	Xbo-NOVEL-9
X.laevis	Xla-NOVEL-12
X.laevis	Xla-NOVEL-13
X.laevis	Xla-NOVEL-14
X.laevis	Xla-NOVEL-15
X.laevis	Xla-NOVEL-16
X.laevis	Xla-NOVEL-17
X.laevis	Xla-NOVEL-18
X.laevis	Xla-NOVEL-19
X.laevis	Xla-NOVEL-20
X.laevis	Xla-NOVEL-21
X.laevis	Xla-NOVEL-22
X.laevis	Xla-NOVEL-23
Xenacoelomorpha	MIR-12495
Xenacoelomorpha	MIR-12496
Xenopus	MIR-12478
Xenopus	MIR-12479
Xenopus	MIR-12480
Xenopus	MIR-12481
Xenopus	MIR-12482
Xenopus	MIR-12483
Xenopus	MIR-12484
Xenopus	MIR-12485
Xenopus	MIR-12486
